# SifiNet: A robust and accurate method to identify feature gene sets and annotate cells

**DOI:** 10.1101/2023.05.24.541352

**Authors:** Qi Gao, Zhicheng Ji, Liuyang Wang, Kouros Owzar, Qi-Jing Li, Cliburn Chan, Jichun Xie

## Abstract

SifiNet is a robust and accurate computational pipeline for identifying distinct gene sets, extracting and annotating cellular subpopulations, and elucidating intrinsic relationships among these subpopulations. Uniquely, SifiNet bypasses the cell clustering stage, commonly integrated into other cellular annotation pipelines, thereby circumventing potential inaccuracies in clustering that may compromise subsequent analyses. Consequently, SifiNet has demonstrated superior performance in multiple experimental datasets compared with other state-of-the-art methods. SifiNet can analyze both single-cell RNA and ATAC sequencing data, thereby rendering comprehensive multiomic cellular profiles. It is conveniently available as an open-source R package.
