## Supplementary Tables for "SifiNet: A robust and accurate method to identify feature gene sets and annotate cells"

### Sheet: Supplementary table 1
Description of existing clustering and feature gene detection methods
Method	Description	Version	Instruction	Instruction Version
HVG identification methods
scry	Feature selection with deviance from binomial model	v1.2.0	https://www.bioconductor.org/packages/release/bioc/vignettes/scry/inst/doc/scry.html	2023-04-25
M3Drop	Find differentially expressed genes by the relationship between proportion of zero counts and expression level	v1.16.0	https://www.bioconductor.org/packages/release/bioc/vignettes/M3Drop/inst/doc/M3Drop_Vignette.pdf	2023-04-25
singleCellHaystack	Test for differentially expressed genes using Kullback-Leibler divergence between estimated reference distribution and true distribution	v0.3.4	https://alexisvdb.github.io/singleCellHaystack/articles/examples/a02_example_scRNAseq.html	2022-12-23
Clustering methods
Seurat	Multi-level refined Louvain clustering (smart local moving method) on shared nearest neighbor graph	v4.0.1	https://satijalab.org/seurat/articles/pbmc3k_tutorial.html	2023-03-27
Louvain	Maximizing modularity	v1.3.5	https://igraph.org/r/doc/cluster_louvain.html
CIDR	Cluster cells by principal coordinates of distance matrix estimated by relationship between dropout rate and expression level	v0.1.5	https://github.com/VCCRI/CIDR	2016-12-12
DEG methods
DESeq2	Negative binomial model, for which the dispersion parameter is estimated with a log-normal prior.	v1.30.1	https://github.com/csoneson/conquer_comparison/blob/master/scripts/apply_DESeq2nofilt.R	2019-04-22
			https://github.com/csoneson/conquer_comparison/blob/master/scripts/apply_DESeq2devel.R
edgeR	Negative binomial model, for which the dispersion parameter is estimated by maximum likelihood condition on total count of the gene.	v3.32.1	https://github.com/csoneson/conquer_comparison/blob/master/scripts/apply_edgeRQLF.R	2019-04-22
limma	Gene-wise weighted linear model	edgeR v3.32.1	https://github.com/csoneson/conquer_comparison/blob/master/scripts/apply_limmatrend.R	2019-04-22
limma-voom	Estimate mean-variance relationship for empirical Bayes analysis in limma	edgeR v3.32.1	https://github.com/csoneson/conquer_comparison/blob/master/scripts/apply_voomlimma.R	2019-04-22
MAST	Logistic model for zero proportion and normal model for non-zero expression	v1.16.0	https://github.com/csoneson/conquer_comparison/blob/master/scripts/apply_MASTcpm.R	2019-04-22
Trajectory analysis methods
Monocle3	Log-linear model, trajectory analysis	v1.0.0	https://cole-trapnell-lab.github.io/monocle3/docs/trajectories/

### Sheet: Supplementary table 2
Descriptions of the numerical and experimental datasets.
	Dataset	# cells	# genes	Average total UMI count per cell	Proportion of non-zero entries in the count matrix	Protocols	Short description	# cells (after pre-processing)	# genes (after pre-processing)
Simulated datasets	SD1	6000	5000				Simulated scRNAseq data with similar cell type specific feature genes and varied cell type sizes
	SD2	6000	5000				Simulated scRNAseq data with continuous developmental structure
Experimental datasets	Monoclonal	9780	31053	25784.9	0.141	10X v3	Clone of one single cell from murine colorectal carcinoma cell line	6031	8572
	IPF1	11857	33694	8825.72	0.092	10X, NovaSeq 6000 or HiSeq 4000	Pre-annotated “Ciliated” cells in human IPF lungs	10375	10780
	IPF2	826	33694	11539.4	0.095	10X, NovaSeq 6000 or HiSeq 4000	Pre-annotated “KRT5-/KRT17+” (senescence cells) and pre-annotated “Proliferating Epithelial Cells” (non-senescence cells) in human IPF lungs. For validation use only	709	11542
	BoneMarrow	3072	27297	3238.31	0.059	HiSeq-1500 or NextSeq 500	Differentiation of mouse myeloid progenitors	2732	8613
	CD8 (scRNA-seq)	2093	36601	3630.86	0.047	10X, Novaseq 6000 v1	CD8 T cells in human PBMC scRNAseq and scATACseq multiomics dataset	1963	5323
	CD8 (scATAC-seq)	2093	108377 (# of peaks)	20180.5	0.065	10X, Novaseq 6000 v1		1963	5323 (aggregated to genes)
	MassiveRNA	1306127	27998	4891.33	0.072	10X, Hiseq 4000	1.3 million mice brain cells	1287071	10448
	TvB	3695	36601	3563.12	0.046	10X, Novaseq 6000 v1	Pre-annotated T cells and B cells in human PBMC dataset. For presentation of distribution of standardized quantile association estimators $S_{ij}$ only	3460	10509

### Sheet: Supplementary table 3
Libraries and datasets collected from GSEA MSigDB database.	Reference1	Reference2
Libraries
REACTOME_CELL_CYCLE	Reactome. Cell Cycle. accessed on May 1, 2023. url: https://www.reactome.org/content/detail/R-HSA-1640170.
BIOCARTA_CELLCYCLE_PATHWAY	Darryl Nishimura. “BioCarta”. In: Biotech Software & Internet Report 2.3 (2023/05/17 2001), pp. 117–120. doi: 10.1089/152791601750294344. url: https://doi.org/10.1089/152791601750294344.
KEGG_CELL_CYCLE	M Kanehisa and S Goto. “KEGG: kyoto encyclopedia of genes and genomes”. In: Nucleic Acids Res 28.1 (Jan. 2000), pp. 27–30. doi: 10.1093/nar/28.1.27.	Minoru Kanehisa. “Toward understanding the origin and evolution of cellular organisms”. In: Protein Sci 28.11 (Nov. 2019), pp. 1947–1951. doi: 10.1002/pro.3715.
Datasets
DONATO_CELL_CYCLE_TRETINOIN	Leslie J Donato, Jean H Suh, and Noa Noy. “Suppression of mammary carcinoma cell growth by retinoic acid: the cell cycle control gene Btg2 is a direct target for retinoic acid receptor signaling”. In: Cancer Res 67.2 (Jan. 2007), pp. 609–15. doi: 10.1158/0008-5472.CAN-06-0989.
EGUCHI_CELL_CYCLE_RB1_TARGETS	T Eguchi, T Takaki, H Itadani, and H Kotani. “RB silencing compromises the DNA damage-induced G2/M checkpoint and causes deregulated expression of the ECT2 oncogene”. In: Oncogene 26.4 (Jan. 2007), pp. 509– 20. doi: 10.1038/sj.onc.1209810.
FISCHER_G1_S_CELL_CYCLE	Martin Fischer, Patrick Grossmann, Megha Padi, and James A DeCaprio. “Integration of TP53, DREAM, MMB-FOXM1 and RB-E2F target gene analyses identifies cell cycle gene regulatory networks”. In: Nucleic Acids Res 44.13 (July 2016), pp. 6070–86. doi: 10.1093/nar/gkw523.
FISCHER_G2_M_CELL_CYCLE	Martin Fischer, Patrick Grossmann, Megha Padi, and James A DeCaprio. “Integration of TP53, DREAM, MMB-FOXM1 and RB-E2F target gene analyses identifies cell cycle gene regulatory networks”. In: Nucleic Acids Res 44.13 (July 2016), pp. 6070–86. doi: 10.1093/nar/gkw523.
GEORGES_CELL_CYCLE_MIR192_TARGETS	Sara A Georges, Matthew C Biery, Soo-Yeon Kim, Janell M Schelter, Jane Guo, Aaron N Chang, Aimee L Jackson, Michael O Carleton, Peter S Linsley, Michele A Cleary, and B Nelson Chau. “Coordinated regulation of cell cycle transcripts by p53-Inducible microRNAs, miR-192 and miR-215”. In: Cancer Res 68.24 (Dec. 2008), pp. 10105–12. doi: 10.1158/0008-5472.CAN-08-1846.
REACTOME_APC_C_MEDIATED_DEGRADATION_OF_CELL_CYCLE_PROTEINS	Reactome. APC/C-mediated degradation of cell cycle proteins. accessed on May 1, 2023. url: https://www. reactome.org/content/detail/R-HSA-174143.
REACTOME_CELL_CYCLE_CHECKPOINTS	Reactome. Cell Cycle Checkpoints. accessed on May 1, 2023. url: https://www.reactome.org/content/ detail/R-HSA-69620.
REACTOME_CELL_CYCLE_MITOTIC	Reactome. Cell Cycle, Mitotic. accessed on May 1, 2023. url: https://www.reactome.org/content/detail/R-HSA-69278.
REACTOME_DISEASES_OF_MITOTIC_CELL_CYCLE	Reactome. Diseases of mitotic cell cycle. accessed on May 1, 2023. url: https://www.reactome.org/content/detail/R-HSA-9675126.
REACTOME_FOXO_MEDIATED_TRANSCRIPTION_OF_CELL_CYCLE_GENES	Reactome. FOXO-mediated transcription of cell cycle genes. accessed on May 1, 2023. url: https://www.reactome.org/content/detail/R-HSA-9617828.
REACTOME_P75NTR_NEGATIVELY_REGULATES_CELL_CYCLE_VIA_SC1	Reactome. p75NTR negatively regulates cell cycle via SC1. accessed on May 1, 2023. url: https://www.reactome.org/content/detail/R-HSA-193670.
REACTOME_PTK6_REGULATES_CELL_CYCLE	Reactome. PTK6 Regulates Cell Cycle. accessed on May 1, 2023. url: https://www.reactome.org/content/ detail/R-HSA-8849470.
REACTOME_TFAP2_AP_2_FAMILY_REGULATES_TRANSCRIPTION_OF_CELL_CYCLE_FACTORS	Reactome. TFAP2 (AP-2) family regulates transcription of cell cycle factors. accessed on May 1, 2023. url: https://www.reactome.org/content/detail/R-HSA-8866911.
REACTOME_TP53_REGULATES_TRANSCRIPTION_OF_ADDITIONAL_CELL_CYCLE_GENES_WHOSE_EXACT_ROLE_IN_THE_P53_PATHWAY_REMAIN_UNCERTAIN	Reactome. TP53 regulates transcription of additional cell cycle genes whose exact role in the p53 pathway remain uncertain. accessed on May 1, 2023. url: https://www.reactome.org/content/detail/R-HSA-6804115.
REACTOME_TP53_REGULATES_TRANSCRIPTION_OF_CELL_CYCLE_GENES	Reactome. TP53 Regulates Transcription of Cell Cycle Genes. accessed on May 1, 2023. url: https://www. reactome.org/content/detail/R-HSA-6791312.
REACTOME_TP53_REGULATES_TRANSCRIPTION_OF_GENES_INVOLVED_IN_G1_CELL_CYCLE_ARREST	Reactome. TP53 Regulates Transcription of Genes Involved in G1 Cell Cycle Arrest. accessed on May 1, 2023. url: https://www.reactome.org/content/detail/R-HSA-6804116.
REACTOME_TP53_REGULATES_TRANSCRIPTION_OF_GENES_INVOLVED_IN_G2_CELL_CYCLE_ARREST	Reactome. TP53 Regulates Transcription of Genes Involved in G2 Cell Cycle Arrest. accessed on May 1, 2023. url: https://www.reactome.org/content/detail/R-HSA-6804114.
SCIAN_CELL_CYCLE_TARGETS_OF_TP53_AND_TP73_DN	M J Scian, E H Carchman, L Mohanraj, K E R Stagliano, M A E Anderson, D Deb, B M Crane, T Kiyono, B Windle, S P Deb, and S Deb. “Wild-type p53 and p73 negatively regulate expression of proliferation related genes”. In: Oncogene 27.18 (Apr. 2008), pp. 2583–93. doi: 10.1038/sj.onc.1210898.
SCIAN_CELL_CYCLE_TARGETS_OF_TP53_AND_TP73_UP	M J Scian, E H Carchman, L Mohanraj, K E R Stagliano, M A E Anderson, D Deb, B M Crane, T Kiyono, B Windle, S P Deb, and S Deb. “Wild-type p53 and p73 negatively regulate expression of proliferation related genes”. In: Oncogene 27.18 (Apr. 2008), pp. 2583–93. doi: 10.1038/sj.onc.1210898.
STEGMEIER_PREMITOTIC_CELL_CYCLE_REGULATORS	Frank Stegmeier, Michael Rape, Viji M Draviam, Grzegorz Nalepa, Mathew E Sowa, Xiaolu L Ang, E Robert McDonald 3rd, Mamie Z Li, Gregory J Hannon, Peter K Sorger, Marc W Kirschner, J Wade Harper, and Stephen J Elledge. “Anaphase initiation is regulated by antagonistic ubiquitination and deubiquitination activities”. In: Nature 446.7138 (Apr. 2007), pp. 876–81. doi: 10.1038/nature05694.
WHITFIELD_CELL_CYCLE_G1_S	Michael L Whitfield, Gavin Sherlock, Alok J Saldanha, John I Murray, Catherine A Ball, Karen E Alexander, John C Matese, Charles M Perou, Myra M Hurt, Patrick O Brown, and David Botstein. “Identification of genes periodically expressed in the human cell cycle and their expression in tumors”. In: Mol Biol Cell 13.6 (June 2002), pp. 1977–2000. doi: 10.1091/mbc.02-02-0030.
WHITFIELD_CELL_CYCLE_G2	Michael L Whitfield, Gavin Sherlock, Alok J Saldanha, John I Murray, Catherine A Ball, Karen E Alexander, John C Matese, Charles M Perou, Myra M Hurt, Patrick O Brown, and David Botstein. “Identification of genes periodically expressed in the human cell cycle and their expression in tumors”. In: Mol Biol Cell 13.6 (June 2002), pp. 1977–2000. doi: 10.1091/mbc.02-02-0030.
WHITFIELD_CELL_CYCLE_G2_M	Michael L Whitfield, Gavin Sherlock, Alok J Saldanha, John I Murray, Catherine A Ball, Karen E Alexander, John C Matese, Charles M Perou, Myra M Hurt, Patrick O Brown, and David Botstein. “Identification of genes periodically expressed in the human cell cycle and their expression in tumors”. In: Mol Biol Cell 13.6 (June 2002), pp. 1977–2000. doi: 10.1091/mbc.02-02-0030.
WHITFIELD_CELL_CYCLE_LITERATURE	Michael L Whitfield, Gavin Sherlock, Alok J Saldanha, John I Murray, Catherine A Ball, Karen E Alexander, John C Matese, Charles M Perou, Myra M Hurt, Patrick O Brown, and David Botstein. “Identification of genes periodically expressed in the human cell cycle and their expression in tumors”. In: Mol Biol Cell 13.6 (June 2002), pp. 1977–2000. doi: 10.1091/mbc.02-02-0030.
WHITFIELD_CELL_CYCLE_M_G1	Michael L Whitfield, Gavin Sherlock, Alok J Saldanha, John I Murray, Catherine A Ball, Karen E Alexander, John C Matese, Charles M Perou, Myra M Hurt, Patrick O Brown, and David Botstein. “Identification of genes periodically expressed in the human cell cycle and their expression in tumors”. In: Mol Biol Cell 13.6 (June 2002), pp. 1977–2000. doi: 10.1091/mbc.02-02-0030.
WHITFIELD_CELL_CYCLE_S	Michael L Whitfield, Gavin Sherlock, Alok J Saldanha, John I Murray, Catherine A Ball, Karen E Alexander, John C Matese, Charles M Perou, Myra M Hurt, Patrick O Brown, and David Botstein. “Identification of genes periodically expressed in the human cell cycle and their expression in tumors”. In: Mol Biol Cell 13.6 (June 2002), pp. 1977–2000. doi: 10.1091/mbc.02-02-0030.
WP_CELL_CYCLE	WikiPathways. Cell cycle (WP179). accessed on May 1, 2023. url: https://www.wikipathways.org/pathways/WP179.
WP_G1_TO_S_CELL_CYCLE_CONTROL	WikiPathways. G1 to S cell cycle control (WP45). accessed on May 1, 2023. url: https://www.wikipathways. org/pathways/WP45.
WP_MIR124_PREDICTED_INTERACTIONS_WITH_CELL_CYCLE_AND_DIFFERENTIATION	WikiPathways. mir-124 predicted interactions with cell cycle and differentiation (WP3595). accessed on May 1, 2023. url: https://www.wikipathways.org/pathways/WP3595.
ZHOU_CELL_CYCLE_GENES_IN_IR_RESPONSE_24HR	Tong Zhou, Jeff Chou, Thomas E Mullen, Rani Elkon, Yingchun Zhou, Dennis A Simpson, Pierre R Bushel, Richard S Paules, Edward K Lobenhofer, Patrick Hurban, and William K Kaufmann. “Identification of primary transcriptional regulation of cell cycle-regulated genes upon DNA damage”. In: Cell Cycle 6.8 (Apr. 2007), pp. 972–81. doi: 10.4161/cc.6.8.4106.
ZHOU_CELL_CYCLE_GENES_IN_IR_RESPONSE_2HR	Tong Zhou, Jeff Chou, Thomas E Mullen, Rani Elkon, Yingchun Zhou, Dennis A Simpson, Pierre R Bushel, Richard S Paules, Edward K Lobenhofer, Patrick Hurban, and William K Kaufmann. “Identification of primary transcriptional regulation of cell cycle-regulated genes upon DNA damage”. In: Cell Cycle 6.8 (Apr. 2007), pp. 972–81. doi: 10.4161/cc.6.8.4106.
ZHOU_CELL_CYCLE_GENES_IN_IR_RESPONSE_6HR	Tong Zhou, Jeff Chou, Thomas E Mullen, Rani Elkon, Yingchun Zhou, Dennis A Simpson, Pierre R Bushel, Richard S Paules, Edward K Lobenhofer, Patrick Hurban, and William K Kaufmann. “Identification of primary transcriptional regulation of cell cycle-regulated genes upon DNA damage”. In: Cell Cycle 6.8 (Apr. 2007), pp. 972–81. doi: 10.4161/cc.6.8.4106.

### Sheet: Supplementary table 4
Feature genes identified in experimental data using SifiNet
Dataset	Geneset	Annotation	Genes used for annotation	Remaining genes	Reference1	Reference2	Reference3	Reference4	Reference5
Monoclonal	Set 1	G1/S	Gins3, Mcm10, Pola1, Pola2, Pold1, Pold3, Pole, Rpa1	4930579g24rik, Aaas, Alg13, Ankle1, Arhgap11a, Asf1b, Aspm, Atad5, Aunip, Aurka, Aurkb, Bard1, Bc055324, Blm, Bora, Brca1, Brca2, Brip1, Bub1, Bub1b, C330027c09rik, Ccdc82, Ccnf, Ccsap, Cdc25b, Cdc45, Cdc7, Cdca2, Cdca4, Cdca5, Cdk5rap2, Cdkn2c, Cenpc1, Cenph, Cenpi, Cenpk, Cenpl, Cenpn, Cenpu, Cep192, Cep55, Cep57l1, Chtf18, Cit, Ckap2, Ckap2l, Cklf, Clspn, Cse1l, Dcaf15, Dck, Ddx11, Ddx20, Dek,…	UniProt Consortium. “UniProt: the Universal Protein Knowledgebase in 2023”. In: Nucleic Acids Res 51.D1 (Jan. 2023), pp. D523–D531. doi: 10.1093/nar/gkac1052.	Kamada K, Kubota Y, Arata T, Shindo Y, Hanaoka F. Structure of the human GINS complex and its assembly and functional interface in replication initiation. Nat Struct Mol Biol. 2007 May;14(5):388-96. doi: 10.1038/nsmb1231. Epub 2007 Apr 8. PMID: 17417653.	Miotto B, Chibi M, Xie P, Koundrioukoff S, Moolman-Smook H, Pugh D, Debatisse M, He F, Zhang L, Defossez PA. The RBBP6/ZBTB38/MCM10 axis regulates DNA replication and common fragile site stability. Cell Rep. 2014 Apr 24;7(2):575-587. doi: 10.1016/j.celrep.2014.03.030. Epub 2014 Apr 13. PMID: 24726359.	Stadlbauer F, Brueckner A, Rehfuess C, Eckerskorn C, Lottspeich F, Förster V, Tseng BY, Nasheuer HP. DNA replication in vitro by recombinant DNA-polymerase-alpha-primase. Eur J Biochem. 1994 Jun 15;222(3):781-93. doi: 10.1111/j.1432-1033.1994.tb18925.x. PMID: 8026492.	Lin YL, Shivji MK, Chen C, Kolodner R, Wood RD, Dutta A. The evolutionarily conserved zinc finger motif in the largest subunit of human replication protein A is required for DNA replication and mismatch repair but not for nucleotide excision repair. J Biol Chem. 1998 Jan 16;273(3):1453-61. doi: 10.1074/jbc.273.3.1453. PMID: 9430682.
	Set 2	G2/M	Ska1, Ska2, Tuba1b, Tubb2a, Tubb4b, Tubb5	0610009o20rik, Aaas, Ankle1, Anln, Arhgap11a, Arhgef39, Arid1a, Asf1b, Aspm, Asxl1, Atl2, Aunip, Aurka, Aurkb, Bard1, Birc5, Bora, Brca2, Brd8, Bub1, Bub1b, Bub3, C330027c09rik, Calm2, Ccdc18, Ccdc34, Ccdc61, Ccdc77, Ccna2, Ccnb1, Ccnf, Ccsap, Cd2bp2, Cdc20, Cdc23, Cdc25b, Cdc25c, Cdca2, Cdca3, Cdca4, Cdca8, Cdk1, Cdk5rap2, Cdkn2c, Cdkn2d, Cdkn3, Cenpe, Cenpf, Cenph, Cenpi, Cenpk, Cenpl, Cenpn, C…	UniProt Consortium. “UniProt: the Universal Protein Knowledgebase in 2023”. In: Nucleic Acids Res 51.D1 (Jan. 2023), pp. D523–D531. doi: 10.1093/nar/gkac1052.	Zhang, B., Li, K.Y., Chen, H.Y. et al. Spindle and kinetochore associated complex subunit 1 regulates the proliferation of oral adenosquamous carcinoma CAL-27 cells in vitro. Cancer Cell Int 13, 83 (2013). https://doi.org/10.1186/1475-2867-13-83	Zhai Y, Kronebusch PJ, Simon PM, Borisy GG. Microtubule dynamics at the G2/M transition: abrupt breakdown of cytoplasmic microtubules at nuclear envelope breakdown and implications for spindle morphogenesis. J Cell Biol. 1996 Oct;135(1):201-14. doi: 10.1083/jcb.135.1.201. PMID: 8858174; PMCID: PMC2121030.
IPF1	Set 1	Senescent	Rpl10, Rpl11, Rpl12, Rpl13, Rpl14, Rpl15, Rpl18a, Rpl19, Rpl26, Rpl28, Rpl29, Rpl30, Rpl32, Rpl34, Rpl35a, Rpl36, Rpl37, Rpl37a, Rpl39, Rpl5, Rpl6, Rpl7a, Rpl8, Rplp0, Rplp1, Rps10, Rps12, Rps13, Rps14, Rps15, Rps15a, Rps18, Rps19, Rps23, Rps24, Rps25, Rps27, Rps27a, Rps28, Rps3, Rps3a, Rps4x, Rps5, Rps6, Rps7, Rps8	Ac090498.1, Eef1a1, Fth1, Tpt1	Frédéric Lessard, Sebastian Igelmann, Christian Trahan, Geneviève Huot, Emmanuelle Saint-Germain, Lian Mignacca, Neylen Del Toro, Stéphane Lopes-Paciencia, Benjamin Le Calvé, Marinieve Montero, Xavier Deschênes-Simard, Marina Bury, Olga Moiseeva, Marie-Camille Rowell, Cornelia E Zorca, Daniel Zenklusen, Léa Brakier-Gingras, Véronique Bourdeau, Marlene Oeffinger, and Gerardo Ferbeyre. “Senescence-…
	Set 2		Egr1, Fos, Fosb, Gdf15, Jun, Junb, Zfp36	Btg2, Cldn4, Csrnp1, Cyr61, Dusp1, Elf3, Gadd45b, Gdf15, Hes1, Id1, Ier2, Klf6, Ncoa7, Nfkbiz, Nr4a1, Rhob, Sertad1, Socs3	Ines Garces de Los Fayos Alonso, Huan-Chang Liang, Suzanne D Turner, Sabine Lagger, Olaf Merkel, and Lukas Kenner. “The Role of Activator Protein-1 (AP-1) Family Members in CD30-Positive Lymphomas”. In: Cancers (Basel) 10.4 (Mar. 2018). doi: 10.3390/cancers10040093.	Yuting Wang, Liping Liu, Yifan Song, Xiaojie Yu, and Hongkui Deng. “Unveiling E2F4, TEAD1 and AP-1 as regulatory transcription factors of the replicative senescence program by multi-omics analysis”. In: Protein Cell 13.10 (Oct. 2022), pp. 742–759. doi: 10.1007/s13238-021-00894-z.	Luc Rochette, Marianne Zeller, Yves Cottin, and Catherine Vergely. “Insights Into Mechanisms of GDF15 and Receptor GFRAL: Therapeutic Targets”. In: Trends Endocrinol Metab 31.12 (Dec. 2020), pp. 939–951. doi: 10.1016/j.tem.2020.10.004.	R Canzoneri, J Naipauer, M Stedile, A Rodriguez Pen ̃a, E Lacunza, N A Gandini, A C Curino, M M Facchinetti, O A Coso, E Kordon, and M C Abba. Identification of an ap1-zfp36 regulatory network associated with breast cancer prognosis. J Mam- mary Gland Biol Neoplasia, 25(2):163–172, Jun 2020. doi: 10.1007/s10911-020-09448-1. PMID: 32248342.	Akira Nakashima, Akira Ota, and Esther L Sabban. Interactions between egr1 and ap1 factors in regulation of tyrosine hydroxylase transcription. Brain Res Mol Brain Res, 112(1-2):61–9, Apr 2003. doi: 10.1016/s0169-328x(03)00047-0. PMID: 12670703.
	Set 3		Mt-Atp6, Mt-Atp8, Mt-Co1, Mt-Co2, Mt-Cyb, Mt-Nd1, Mt-Nd2, Mt-Nd3, Mt-Nd4l, Mt-Nd5		Hélène Martini and João F Passos. “Cellular senescence: all roads lead to mitochondria”. In: FEBS J 290.5 (Mar. 2023), pp. 1186–1202. doi: 10.1111/febs.16361.	Ruchi Kumari and Parmjit Jat. “Mechanisms of Cellular Senescence: Cell Cycle Arrest and Senescence Associated Secretory Phenotype”. In: Front Cell Dev Biol 9 (Mar. 2021), p. 645593. doi: 10.3389/fcell.2021.645593.
BoneMarrow	S1	Granulocyte/macrophage progenitor	Cebpa	5730528l13rik, Acot7, Adap1, Adssl1, Alas1, Arhgdib, Arl11, Arpc1b, Atp8b4, B4galt4, Calr, Cd27, Cd52, Cd93, Cfp, Chd7, Ckap4, Cmtm7, Cnn2, Coro1a, Coro2a, Creld2, Cst3, Cst7, Ctsg, Ctsh, Cyth4;Mflj00017, Dnajc3, Elane, Elmo1;Mkiaa0281, Emb, Emilin1, Fam107b, Fes, Fkbp12-T1;Fkbp1a, Fxyd5, Glud1, Gmfg, Gnai2, Gpi1, Gpr97, Grn, Gstm1, H2-Dma, H2afy, Hexa, Hk3, Hp, Hspa5, Hyou1, Igfbp4, Impa2, Itm2c…	Richard Dahl, Jonathan C Walsh, David Lancki, Peter Laslo, Sangeeta R Iyer, Harinder Singh, and M Celeste Simon. “Regulation of macrophage and neutrophil cell fates by the PU.1:C/EBPalpha ratio and granulocyte colony-stimulating factor”. In: Nat Immunol 4.10 (Oct. 2003), pp. 1029–36. doi: 10.1038/ni973.	Catherine V Laiosa, Matthias Stadtfeld, Huafeng Xie, Luisa de Andres-Aguayo, and Thomas Graf. “Reprogramming of committed T cell progenitors to macrophages and dendritic cells by C/EBP alpha and PU.1 transcription factors”. In: Immunity 25.5 (Nov. 2006), pp. 731–44. doi: 10.1016/j.immuni.2006.09.011.
	S2	Megakaryocyte/erythrocyte progenitor	Gata1, Gfi1b, Klf1	1190007f08rik, 2210023g05rik;Ces2g, 2310022b05rik, 5730469m10rik, 5730508b09rik, 8430419l09rik, Abcb4, Abcg4, Acss1, Add1;Add1, Add2, Agpat3, Ahctf1, Ak005678;Bc098228, Ak182549;Slc11a2;Nramp2, Aldh1a1, Aldh1a7, Ammecr1, Ampd3, Ank1, Ap1b1, Aplp2, Aqp1, Arhgap23, Arhgef12, Asns, Asp;Aspm, Atp1b2, Bex4, Blvrb, Car1, Car2, Carhsp1, Casp3, Ccdc23, Ccne1, Cd24a, Cd81, Cd82, Cela1, Cenp-A;Cenpa, Cenpv…	Hiromi Iwasaki, Shin-ichi Mizuno, Richard A Wells, Alan B Cantor, Sumiko Watanabe, and Koichi Akashi. “GATA-1 converts lymphoid and myelomonocytic progenitors into the megakaryocyte/erythrocyte lineages”. In: Immunity 19.3 (Sept. 2003), pp. 451–62. doi: 10.1016/s1074-7613(03)00242-5.	Lothar Vassen, Hugues Beauchemin, Wafaa Lemsaddek, Joseph Krongold, Marie Trudel, and Tarik Möröy. “Growth factor independence 1b (gfi1b) is important for the maturation of erythroid cells and the regulation of embryonic globin expression”. In: PLoS One 9.5 (May 2014), e96636. doi: 10.1371/journal.pone.0096636.	Cheng-Tao Yang, Rui Ma, Richard A Axton, Melany Jackson, A Helen Taylor, Antonella Fidanza, Lamin Marenah, Jan Frayne, Joanne C Mountford, and Lesley M Forrester. “Activation of KLF1 Enhances the Differentiation and Maturation of Red Blood Cells from Human Pluripotent Stem Cells”. In: Stem Cells 35.4 (Apr. 2017), pp. 886–897. doi: 10.1002/stem.2562.
	S1a	Granulocyte progenitor	Elane, Mpo	1100001g20rik, 1190002h23rik, 1700020l24rik, Actn1, Adssl1, Afap1, Alas1, Arhgdib, Arsb, Atrn, B4galnt1, Calr, Cd63, Cebpe, Chd7, Chst12, Chst13, Cldn15, Csf2ra, Ctsg, Ddost, Dgat2, Dstn, Etfb, F10, Fam101b, Fcgr3, Fcnb, Fkbp11, G0s2, Gadd45b, Gpi1, Gpx3, Gstm1, Hdc, Hp, Hsd11b1, Ifngr1, Ldlrap1, Ltb4r1, M6prbp1;Plin3, Mgl2, Ms4a3, Mt1, Napsa, Ncam1, Ncln, Neu1, Nkg7, Nucb2, P4hb, Pgd, Pglyrp1, P…	Bhavuk Garg, Hrishikesh M Mehta, Borwyn Wang, Ralph Kamel, Marshall S Horwitz, and Seth J Corey. “Inducible expression of a disease-associated ELANE mutation impairs granulocytic differentiation, without eliciting an unfolded protein response”. In: J Biol Chem 295.21 (May 2020), pp. 7492–7500. doi: 10.1074/jbc.RA120.012366.
	S1b	Macrophage progenitor	Ndufa4, Sub1	1110034a24rik;Rpl36al, 3110003a17rik, Actr2, Ak217986, Bcap31, Cct2, Chchd1, Cnot2, Cox6c, Cpsf3, Dad1, Eef1a1, Ef437368, Eif3m, Elf1, Gas5, Gmfg, Gtf2h5, Hsp90aa1, Mdh1, Mir703, Mrpl33;Mrpl33, Mrpl48, Ndufs4, Pabpc1;Pabpc2, Pomp, Psma5, Rars, Rpl14, Rpl22, Rpl23, Rpl30, Rpl34;Rpl34-Ps1, Rpl35a, Rpl36a, Rpl4, Rpl41, Rpl7, Rpn2, Rps11, Rps18, Rps21, Rps24, Snrpe, Tipin, Tomm7, Uqcrh, Wdr12	Sally A Clayton, Kalbinder K Daley, Lucy MacDonald, Erika Fernandez-Vizarra, Giovanni Bottegoni, John D O’Neil, Triin Major, Daniel Griffin, Qinqin Zhuang, Adeolu B Adewoye, Kieran Woolcock, Simon W Jones, Carl Goodyear, Aziza Elmesmari, Andrew Filer, Daniel A Tennant, Stefano Alivernini, Christopher D Buckley, Robert D S Pitceathly, Mariola Kurowska-Stolarska, and Andrew R Clark. “Inflammation c…	Rongzhong Huang, Zicheng Hu, Xiaorui Chen, Yu Cao, Hongrong Li, Hong Zhang, Yongyong Li, Liwen Liang, Yuxing Feng, Ying Wang, Wenhua Su, Zerui Kong, N D Melgiri, Lihong Jiang, Xingsheng Li, Jianlin Du, and Yunqing Chen. “The Transcription Factor SUB1 Is a Master Regulator of the Macrophage TLR Response in Atherosclerosis”. In: Adv Sci (Weinh) 8.19 (Oct. 2021), e2004162. doi: 10.1002/advs.20200416…
	S1c	Monocyte/dentritic progenitor	Cst3, Ctss, Irf8	Ak156292;V00821;Ai324046;Ighg1;Ak135975;Igh;Ighg;J00476;Igh-A (1g2);Gm16844;Ak036494;M34473;Abparts;M13680;M12570;V00757;M36767;X73024, Anxa2, Cd52, Cfp, Coro1a, Ctsh, Fcer1g, Ifi30, Klf4, Lgals1, Lgals3, Ly6e, Ly86, Ms4a6c, Pld4, S100a10, Selplg, Tmem109, Tmsb10, Tyrobp, Vim	Dorine Sichien, Charlotte L Scott, Liesbet Martens, Matthias Vanderkerken, Sofie Van Gassen, Maud Plantinga, Thorsten Joeris, Sofie De Prijck, Leen Vanhoutte, Manon Vanheerswynghels, Gert Van Isterdael, Wendy Toussaint, Filipe Branco Madeira, Karl Vergote, William W Agace, Björn E Clausen, Hamida Hammad, Marc Dalod, Yvan Saeys, Bart N Lambrecht, and Martin Guilliams. “IRF8 Transcription Factor Co…	Youjin Hu, Yixin Hu, Yuhua Xiao, Feng Wen, Shaochong Zhang, Dan Liang, Lishi Su, Yang Deng, Jiawen Luo, Jingsong Ou, Mingzhi Lu, Yanhua Hong, and Wei Chi. “Genetic landscape and autoimmunity of monocytes in developing Vogt-Koyanagi-Harada disease”. In: Proc Natl Acad Sci U S A 117.41 (Oct. 2020), pp. 25712–25721. doi: 10.1073/pnas.2002476117.
CD8	CD8_R_GS1	TEM_1	Gzma, Klrd1, Klrg1	Abhd17a, Abr, Actn4, Adgrg1, Adgrg5, Agap1, Al450352.1, Anxa1, Aoah, Apobec3c, Apobec3g, Arhgap18, Arhgap26, Arl4c, Arpc2, Ascl2, Atp2b4, Atxn1, Auts2, B4galt5, Batf, C12orf75, Ccl4, Cd160, Cd226, Cd244, Cd300a, Cd58, Cd99, Cst7, Ctsc, Ctsw, Cx3cr1, Diaph1, Dleu1, Dnajc1, Dok2, Dthd1, Eomes, Fam49b, Fam53b, Fcgr3a, Fcrl6, Fgfbp2, Fgr, Gab3, Galnt10, Gas7, Glipr2, Gnly, Gnptab, Hivep3, Hla-A, Hla-…	Nikhil S Joshi, Weiguo Cui, Anmol Chandele, Heung Kyu Lee, David R Urso, James Hagman, Laurent Gapin, and Susan M Kaech. Inflammation directs memory precursor and short-lived effector cd8(+) t cell fates via the graded expression of t-bet transcription factor. Immunity, 27(2):281–95, Aug 2007. doi: 10.1016/j.immuni.2007.07.010. PMCID: PMC2034442.	Trine Sundebo Meldgaard, Fabiola Blengio, Denise Maffione, Chiara Sammicheli, Simona Tavarini, Sandra Nuti, Roland Kratzer, Duccio Medini, Emilio Siena, and Sylvie Bertholet. “Single-Cell Analysis of Antigen-Specific CD8+ T-Cell Transcripts Reveals Profiles Specific to mRNA or Adjuvanted Protein Vaccines”. In: Front Immunol 12 (2021), p. 757151. doi: 10.3389/fimmu.2021.757151.
	CD8_R_GS2	TCM_1	Ccr7, Foxo1, Foxp1, Tcf7	Ablim1, Ak5, Bcl2, Btbd11, Ca6, Camk4, Cd55, Cers6, Dennd5a, Fam102a, Fam117b, Fhit, Fkbp5, Gnaq, Il7r, Itk, Ldlrad4, Ldlrap1, Lef1-As1, Linc01550, Linc02446, Mal, Maml2, Man1c1, Mcub, Mllt3, Naa16, Nbea, Ndfip1, Nell2, Nrcam, Nucb2, Pag1, Pcsk5, Pde7a, Prkca, Prkcq-As1, Psma1, Ptprk, Rapgef6, Rnf157, Robo1, Satb1, Satb1-As1, Sell, Serinc5, Sh3rf3, Slc12a6, Slc16a10, Slc7a6, Snx9, Tespa1, Tgfbr2,…	Myoungjoo V Kim, Weiming Ouyang, Will Liao, Michael Q Zhang, and Ming O Li. “The transcription factor Foxo1 controls central-memory CD8+ T cell responses to infection”. In: Immunity 39.2 (Aug. 2013), pp. 286–97. doi: 10.1016/j.immuni.2013.07.013.	Hua Lu, Hui Wang, Lijun Yan, Hongwei Shao, Wenfeng Zhang, Han Shen, Huaben Bo, Changli Tao, Shengfang Xia, and Fenglin Wu. “Overexpression of early T cell differentiation-specific transcription factors transforms the terminally differentiated effector T cells into less differentiated state.” eng. In: Cell Immunol 353 (July 2020), p. 104118. doi: 10.1016/j.cellimm.2020.104118.
	CD8_R_GS3	TEM_2	Gzma, Klrd1, Klrg1	Ac006369.1, Actn4, Adam19, Agap1, Ago4, Agtpbp1, Anxa1, Anxa2, Aoah, Apobec3g, Arhgap25, Arhgap26, Arl4c, Arpc5l, Atp2b4, Atxn1, Auts2, Capn2, Cblb, Ccl4, Cd2, Cd99, Cflar, Chst11, Chst12, Cmc1, Cst7, Ctsc, Dennd1b, Dnajc1, Dok2, Dthd1, Ern1, Esr2, Fam49a, Fcrl3, Fcrl6, Fyn, Gab3, Gbp5, Gnly, Gprin3, Gtdc1, Hopx, Ifi16, Ifng-As1, Igf2r, Il10ra, Il2rb, Iqgap2, Itgal, Itgam, Kif21a, Klf6, Linc00944…	Nikhil S Joshi, Weiguo Cui, Anmol Chandele, Heung Kyu Lee, David R Urso, James Hagman, Laurent Gapin, and Susan M Kaech. Inflammation directs memory precursor and short-lived effector cd8(+) t cell fates via the graded expression of t-bet transcription factor. Immunity, 27(2):281–95, Aug 2007. doi: 10.1016/j.immuni.2007.07.010. PMCID: PMC2034442.	Trine Sundebo Meldgaard, Fabiola Blengio, Denise Maffione, Chiara Sammicheli, Simona Tavarini, Sandra Nuti, Roland Kratzer, Duccio Medini, Emilio Siena, and Sylvie Bertholet. “Single-Cell Analysis of Antigen-Specific CD8+ T-Cell Transcripts Reveals Profiles Specific to mRNA or Adjuvanted Protein Vaccines”. In: Front Immunol 12 (2021), p. 757151. doi: 10.3389/fimmu.2021.757151.
	CD8_R_GS4	Tnaïve	Rpl11, Rpl13, Rpl22, Rpl23, Rpl27, Rpl3, Rpl32, Rpl37, Rplp1, Rplp2, Rps15a, Rps19, Rps23, Rps29, Rps3, Rps3a, Rps4x, Rps6, Rpsa	Cd48, Eif3f, Eif3h, Fbl, Laptm5, Pfdn5, Tomm20, Top1mt	Laura S Christian, Liuyang Wang, Bryan Lim, Dachuan Deng, Haiyang Wu, XiaoFan Wang, and Qi-Jing Li. “Resident memory T cells in tumor-distant tissues fortify against metastasis formation”. In: Cell Rep 35.6 (May 2021), p. 109118. doi: 10.1016/ j.celrep.2021.109118.
	CD8_A_GS1	TCM	Foxp1, Klf7	Ablim1, Ac008892.1, Ac009041.1, Ac119396.1, Ac137810.1, Acvr2a, Aebp1, Agpat3, Ak5, Al589693.1, Aldh5a1, Areg, Arhgef7, Asap1, Axin2, Bcl7a, Bcl9, Bex4, Ca6, Cachd1, Carmil1, Casp10, Ccdc62, Cd4, Cd55, Cdca7l, Cenpv, Clec11a, Cux1, Edar, Enpp2, Ephx2, Eps8, Esd, Exph5, Fam102a, Fam171a1, Fbln2, Flnb, Flt3lg, Gcnt4, Gnai1, Gnaq, Gpr160, Grap2, Hapln3, Hla-Doa, Hook1, Hpcal1, Hrh2, Ifngr2, Ikzf2, I…	Hua Lu, Hui Wang, Lijun Yan, Hongwei Shao, Wenfeng Zhang, Han Shen, Huaben Bo, Changli Tao, Shengfang Xia, and Fenglin Wu. “Overexpression of early T cell differentiation-specific transcription factors transforms the terminally differentiated effector T cells into less differentiated state.” eng. In: Cell Immunol 353 (July 2020), p. 104118. doi: 10.1016/j.cellimm.2020.104118.
	CD8_A_GS2	TEM	Klrg1	Ac006369.1, Acot9, Acsl5, Agap1, Akna, Anxa2, Anxa5, Arpc5l, Ascl2, Auts2, Ccl4, Cd160, Cd244, Cd300a, Cd58, Cflar, Crim1, Cst7, Ctsc, Cx3cr1, Cxcr3, Dleu1, Dthd1, Edaradd, Fam49a, Fbxl17, Fgfbp2, Fut8, Fyco1, Fyn, Galm, Gas7, Glul, Hivep3, Hla-Drb1, Ighm, Il18r1, Jakmip2, Klf6, Lair2, Lgals3, Lgr6, Lilrb1, Linc00299, Linc00944, Linc01871, Loxl1-As1, Lrig1, Lyn, Maf, Mctp2, Mia2, Morn3, Myo6, Naa…	Nikhil S Joshi, Weiguo Cui, Anmol Chandele, Heung Kyu Lee, David R Urso, James Hagman, Laurent Gapin, and Susan M Kaech. Inflammation directs memory precursor and short-lived effector cd8(+) t cell fates via the graded expression of t-bet transcription factor. Immunity, 27(2):281–95, Aug 2007. doi: 10.1016/j.immuni.2007.07.010. PMCID: PMC2034442.
